# Detection and full genome sequencing of a Deltacoronavirus and other bird associated viruses from feces of the kelp gull (*Larus dominicanus*) sampled at the South Shetland Islands Antarctica

**DOI:** 10.1101/2024.10.14.618326

**Authors:** Fernanda Gomes, Alexandre Freitas da Silva, Tatiana Prado, Paola Cristina Resende, Leonardo Corrêa Da Silva, Wim Degrave, Maithê Magalhães, Adriana Vivioni, Yago José Mariz Dias, Marilda Siqueira, Martha Brandão, Luciana R. Appolinario, Gabriel da Luz Wallau, Maria Ogrzewalska

## Abstract

Bird species are known to be the main reservoir of a range of respiratory viruses such as Influenza, Newcastle and Coronaviruses. Migratory birds are particularly important for the maintenance and long distance spread of the virus to wild bird and poultry species but eventually to mammal species as well. Antarctica’s pristine environment and wildlife is of immense biological value, but the spread of such deadly viruses pose a substantial threat to the region’s fragile ecosystems. To investigate the presence of respiratory viruses in the region we sampled feces of different wild migratory birds at various localities in the South Shetland Islands in the Antarctic summer of 2023 and screened them for coronaviruses (CoVs) and influenza A virus (IAV). Viral screening was performed by the conventional pancoronavirus RT-PCR protocol (CoVs), by quantitative one-step real-time RT-PCR (IAVs) followed by metatranscriptomic sequencing of positive samples. During January and February of 2023, we collected and examined a total of 243 fecal samples representing *Stercorarius* spp (N=5), *Larus dominicanus* (N=16), *Phalacrocorax bransfieldensis* (N=3), *Pygoscelis adeliae* (N=19), *Pygoscelis antarcticus* (N=38), *Pygoscelis papua* (N=139), *Pygoscelis* spp (N=23). All tested samples were negative for influenza A and one sample from the colony of *L. dominicanus* at Keller Peninsula, King George Island, tested positive for CoVs. Metatranscriptomic sequencing recovered a full deltaCoV genome. Nucleotide and amino acid distance analysis revealed that the deltacoronavirus detected belongs to subgenus *Buldecovirus* and to the novel wild bird deltaCoV clade previously identified infecting Antarctica penguins. The identified deltaCov is most closely related to a deltacoronavirus previously identified 2014 in *P. papua* penguin sampled at Isla Kopaitik, Base O’Higgin suggesting a potential cross species transmission. The presence of CoVs in Antarctic migratory seabirds raises concerns about their impact on the wild bird population in Antarctica and their potential role in virus dispersion through intra and intercontinental migratory routes. These findings contribute valuable insights into virus dynamics among seabird populations, laying the groundwork for future investigations in this field and warning of the importance of viral surveillance on the Antarctic fauna.

**Repositories:** The raw reads were submitted to NCBI Sequence Read Archive (SRA) database and are available under project number: PRJNA1160912 and Run Accessions: SRR30664529 and SRR30664530.

**Impact statement:** This study provides insights into the presence of respiratory viruses, specifically coronaviruses (CoVs), in Antarctic seabirds. By detecting a novel wild bird deltacoronavirus in gulls’ population in the South Shetland Islands, our research contributes to the growing body of literature on viral transmission in remote ecosystems. The findings highlight the potential of migratory birds to act as reservoirs and vectors of viruses in the Antarctic region and underscores the urgent need for continued viral surveillance.
