## Supplementary table 1 for "Detection and full genome sequencing of a Deltacoronavirus and other bird associated viruses from feces of the kelp gull (*Larus dominicanus*) sampled at the South Shetland Islands Antarctica"

### Sheet: Planilha1
No.	Island	Study site	Species	Number of samples collected
1	Deception Island	Fumarole Bay, ASPA 140	Pygoscelis adeliae	1
			Pygoscelis antarcticus	5
			Pygoscelis papua	1
			Pygoscelis spp.	6
2	Livingston Island	Byers Peninsula, Devil's Point, ASPA 126	P. papua	27
3		Hannah Point	Phalacrocorax bransfieldensis	1
			P. antarticus	1
			P. papua	2
			Pygoscelis spp.	4
4	Greenwich Island	Maldonado Base	P. papua	2
			Pygoscelis sp.	1
5	Robert Island	Coppermine Peninsula, ASPA 112	P. antarticus	2
			Pygoscelis spp.	2
6	Nelson Island	Harmony Point, ASPA 133	P. antarticus	4
			P. papua	5
			Pygoscelis spp.	1
7	Ardley Island	ASPA 150	P. papua	7
8	King George Island	Potter Peninsula, ASPA 132	P. papua	6
9		Copacabana, ASPA 128	Stercorarius spp	2
			P. papua	24
10		Keller Peninsula	Stercorarius spp	2
			Larus dominicanus	16
			P. bransfieldensis	2
			P. antarticus	6
			P. papua	60
11		Point Hennequin	Stercorarius sp.	1
			P. papua	3
			Pygoscelis spp.	5
12		Lions Rump, ASPA 151	P. papua	2
			Pygoscelis spp.	4
13		Three Sister's Point	P. adeliae	18
14	Penguin Island		P. antarticus	20
