## Supplementary table 3 for "Detection and full genome sequencing of a Deltacoronavirus and other bird associated viruses from feces of the kelp gull (*Larus dominicanus*) sampled at the South Shetland Islands Antarctica"

### Sheet: Supplementary table 1 - Statist
analysis	median_value	mean_value	min_value	max_value	stdev
ORF1ab-CDS	72.3881	73.1661	59.1901	94.7151	4.64566
ORF1ab-Polyprotein	77.6549	78.1543	54.8935	97.847	5.03725
RdRp	77.5475	77.4049	58.5492	96.5458	5.05071
