## Supplementary table 4 for "Detection and full genome sequencing of a Deltacoronavirus and other bird associated viruses from feces of the kelp gull (*Larus dominicanus*) sampled at the South Shetland Islands Antarctica"

### Sheet: Supplementary table 3
Contig_name	Access_match	Identity	Alignment_length	mismatch	gapopen	qstart	qend	sstart	send	evalue	bitscore	staxids	sscinames	sskingdoms	skingdoms	sphylums	stitle	qcovhsp	contig_length	coverage	annotation_viralcomplete	ref_access	ref_length_viralcomplete	ref_match_viralcomplete	sseqid.y	stitle.y	pident.y	Covered_Fraction	Read_Count	Reads_per_base	Mean	RPKM
F1596_all_R1.fastq.gz_METASPADES_NODE_10_length_6871_cov_126.960369	QCP68858.1	40.4	2148	1116	44	6776	723	344	2456	0	1412	2565394	Larus dominicanus calicivirus-like	Viruses	Orthornavirae	Pisuviricota	QCP68858.1 polyprotein, partial [Ruddy turnstone calicivirus]	88.1	6871	0.893	Partial	NC_017936.1	7696	Bat sapovirus TLC58/HK, complete genome	MH453862.1	Ruddy turnstone calicivirus B isolate MW18 genomic sequence	66592	1	54754	7.96885	406132	1274.95
F1596_all_R1.fastq.gz_METASPADES_NODE_114_length_1427_cov_116.060976	ABM54517.1	94.3	475	27	0	1425	1	643	1117	5.66e-292	863	1295563	Larus dominicanus Enterovirus C99-like	Viruses	Orthornavirae	Pisuviricota	ABM54517.1 polyprotein [Enterovirus C99]	99.9	1427	0.194	Partial	NC_029905.1	7367	Enterovirus SEV-gx, complete genome	EF015008.1	Human enterovirus 99 strain BAN00-10461 polyprotein gene, complete cds	82819	0.992992	10276	7.20112	362.383	1152.12
F1596_all_R1.fastq.gz_METASPADES_NODE_122_length_1372_cov_34.027633	QUS52741.1	62.2	455	170	2	1364	3	933	1386	7.48e-188	576	2832200	Larus dominicanus picorna-like virus	Viruses	Orthornavirae	Pisuviricota	QUS52741.1 hypothetical protein 1 [Mute swan feces associated picorna-like virus 26]	99.3	1372	0.15	Partial	NC_030235.1	9168	Antarctic picorna-like virus 4 nonstructural protein and structural protein genes, complete cds	MW588163.1	Mute swan feces associated picorna-like virus 26 strain Abbotsbury/C/2016 hypothetical protein 1 and hypothetical protein 2 genes, complete cds	69.3	1	2818	2.05394	106.721	328.612
F1596_all_R1.fastq.gz_METASPADES_NODE_124_length_1368_cov_283.528839	ANN82178.1	40.2	455	254	7	24	1352	85	533	4.67e-103	328	28876	Larus dominicanus Rotavirus B-like	Viruses	Orthornavirae	Duplornaviricota	ANN82178.1 outer capsid spike protein, partial [Rotavirus B]	97.1	1368	0.593	Partial	NC_021543.1	2306	Human rotavirus B strain Bang373 outer capsid protein (VP4) gene, complete cds	MH453865.1	MAG: Ruddy turnstone rotavirus isolate MW05 segment 4 genomic sequence, sequence	67857	1	23588	17.2427	931.366	2758.68
F1596_all_R1.fastq.gz_METASPADES_NODE_127_length_1355_cov_46.458396	QUS52741.1	42.3	104	60	0	324	13	50	153	2.3e-20	107	2832200	Larus dominicanus picorna-like virus	Viruses	Orthornavirae	Pisuviricota	QUS52741.1 hypothetical protein 1 [Mute swan feces associated picorna-like virus 26]	23	1355	0.145	Partial	NC_033151.1	9345	Wenzhou picorna-like virus 4 strain WZSLuoI86003 hypothetical protein 1 and hypothetical protein 2 genes, complete cds	MW588160.1	Mute swan feces associated picorna-like virus 26 strain Abbotsbury/D/2016 hypothetical protein 1 and hypothetical protein 2 genes, complete cds	73684	1	3796	2.80148	142.372	448.212
F1596_all_R1.fastq.gz_METASPADES_NODE_138_length_1250_cov_119.124897	QQD36993.1	37.4	190	110	4	887	336	54	240	4.09e-27	121	2798292	Larus dominicanus Rotavirus G-like	Viruses	Orthornavirae	Duplornaviricota	QQD36993.1 NSP1 [Pacific black duck rotavirus G]	44.2	1250	0.98	Full-length	NC_021546.1	1276	Human rotavirus B strain Bang373 nonstructural protein 1-1 (NSP1-1), nonstructural protein 1-2 (NSP1-2), and nonstructural protein 1-3 (NSP1-3) genes, complete cds	NA	NA	NA	1	9088	7.2704	392.022	1163.2
F1596_all_R1.fastq.gz_METASPADES_NODE_139_length_1243_cov_91.555372	AXF38736.1	51.4	395	188	3	1228	47	1	392	1.17e-131	394	2212774	Larus dominicanus rotavirus-like	Viruses	Orthornavirae	Duplornaviricota	AXF38736.1 MAG: viral structural protein 6 [Ruddy turnstone rotavirus]	95.1	1243	0.981	Full-length	NC_021588.1	1267	Rotavirus G chicken/03V0567/DEU/2003 segment 6, complete sequence	MK204406.1	Wild duck Rotavirus G-like viral structural protein 6 (VP6) gene, complete cds	75342	1	6872	5.52856	286.081	884.522
F1596_all_R1.fastq.gz_METASPADES_NODE_149_length_1196_cov_356.173689	UUW33710.1	51.2	285	133	1	358	1194	111	395	3.08e-89	301	1929964	Larus dominicanus Rotavirus J-like	Viruses	Orthornavirae	Duplornaviricota	UUW33710.1 VP2 protein [Rotavirus J]	70	1196	0.42	Partial	NC_021545.1	2847	Human rotavirus B strain Bang373 inner capsid protein (VP2) gene, complete cds	MF768265.1	Rotavirus G strain Pigeon/China/10/2014 VP2 (VP2) gene, complete cds	65199	1	25909	21.663	1135.25	3465.9
F1596_all_R1.fastq.gz_METASPADES_NODE_170_length_1096_cov_99.755409	ABM54518.1	97.8	364	8	0	1095	4	1121	1484	6.58e-242	727	1295563	Larus dominicanus Enterovirus C99-like	Viruses	Orthornavirae	Pisuviricota	ABM54518.1 polyprotein [Enterovirus C99]	99.6	1096	0.149	Partial	NC_029905.1	7367	Enterovirus SEV-gx, complete genome	EF015009.1	Human enterovirus 99 strain BAN01-10582 polyprotein gene, complete cds	85297	1	6755	6.16332	321.004	986.079
F1596_all_R1.fastq.gz_METASPADES_NODE_189_length_1026_cov_320.018127	QQD36995.1	40.2	194	108	3	32	613	1	186	4.08e-30	129	2798292	Larus dominicanus Rotavirus G-like	Viruses	Orthornavirae	Duplornaviricota	QQD36995.1 NSP3 [Pacific black duck rotavirus G]	56.7	1026	0.87	Partial	NC_021547.1	1179	Human rotavirus B strain Bang373 nonstructural protein (NSP3) gene, complete cds	NA	NA	NA	1	20224	19.7115	1034.33	3153.67
F1596_all_R1.fastq.gz_METASPADES_NODE_22_length_3511_cov_279.069005	AHZ32877.1	62.1	1159	436	3	3503	30	2	1158	0	1392	183407	Larus dominicanus Rotavirus G-like	Viruses	Orthornavirae	Duplornaviricota	AHZ32877.1 RNA-dependent RNA polymerase VP1 [Rotavirus G]	98.9	3511	1	Full-length	NC_021541.1	3511	Human rotavirus B strain Bang373 RNA dependent RNA polymerase (VP1) mRNA, complete cds	MH453863.1	MAG: Ruddy turnstone rotavirus isolate MW05 segment 1 genomic sequence, sequence	66156	1	60640	17.2714	886961	2763.28
F1596_all_R1.fastq.gz_METASPADES_NODE_38_length_2676_cov_117.675747	ABM54518.1	96.8	652	21	0	1957	2	1	652	0	1275	1295563	Larus dominicanus Enterovirus C99-like	Viruses	Orthornavirae	Pisuviricota	ABM54518.1 polyprotein [Enterovirus C99]	73.1	2676	0.363	Partial	NC_029905.1	7367	Enterovirus SEV-gx, complete genome	EF015008.1	Human enterovirus 99 strain BAN00-10461 polyprotein gene, complete cds	83451	0.999626	20997	7.84641	395.854	1255.36
F1596_all_R1.fastq.gz_METASPADES_NODE_56_length_2252_cov_266.687697	UAJ21469.1	41.7	756	409	18	2233	23	4	746	5.1e-180	543	183407	Larus dominicanus Rotavirus G-like	Viruses	Orthornavirae	Duplornaviricota	UAJ21469.1 RNA capping protein, partial [Rotavirus G]	98.2	2252	0.962	Full-length	NC_021551.1	2341	Human rotavirus B strain Bang373 VP3 (VP3) mRNA, complete cds	KX362560.1	Rotavirus H strain RVH/Pig-wt/VNM/14254_1/VP3 methyltransferase (VP3) gene, partial cds	67.49	1	37092	16.4707	856.284	2635.17
